# Ghrelin signalling in AgRP neurons links metabolic state to the sensory regulation of AgRP neural activity

**DOI:** 10.1101/2023.05.28.542625

**Authors:** Wang Lok So, Jiachen Hu, Lotus Jeffs, Harry Dempsey, Sarah H. Lockie, Jeffrey M Zigman, Romana Stark, Alex Reichenbach, Zane B. Andrews

## Abstract

**Objective:** The sensory detection of food and food cues suppresses Agouti related peptide (AgRP) neuronal activity prior to consumption with greatest suppression in response to high caloric food or energy need. Although external sensory cues regulate AgRP neuronal activity, the interoceptive mechanisms priming an appropriate AgRP neural response to sensory information of caloric availability remain unexplored. Since hunger increases plasma ghrelin, we hypothesized that ghrelin receptor (GHSR) signalling on AgRP neurons is a key interoceptive mechanism integrating energy need with external sensory cues predicting caloric availability.

**Methods:** We used in vivo photometry to measure the effects of ghrelin administration or fasting on AgRP neural activity with GCaMP6s and dopamine release in the nucleus accumbens with GRAB-DA in mice lacking ghrelin receptors in AgRP neurons.

**Results:** The deletion of GHSR on AgRP neurons prevented ghrelin-induced food intake, motivation and AgRP activity. The presentation of food (peanut butter pellet) or a wooden dowel suppressed AgRP activity in fasted WT but not mice lacking GHSRs in AgRP neurons. Similarly, peanut butter and a wooden dowel increased dopamine release in the nucleus accumbens after ip ghrelin injection in WT but not mice lacking GHSRs in AgRP neurons. No difference in dopamine release was observed in fasted mice. Finally, ip ghrelin administration did not directly increase dopamine neural activity in the ventral tegmental area.

**Conclusions:** Our results suggest that AgRP GHSRs integrate an interoceptive state of energy need with external sensory information to produce an optimal change in AgRP neural activity. Thus, ghrelin signalling on AgRP neurons is more than just a feedback signal to increase AgRP activity during hunger.
