## Supplemental Statistical Table 1 for "Ghrelin signalling in AgRP neurons links metabolic state to the sensory regulation of AgRP neural activity"

### Sheet: Sheet1
Table S1. Summary of statistical tests; animal studies
Figure	Statisitical test	n	p-value	Post test	p-value
1B FR1	Two-way ANOVA	WT=9, AgRP-GHSR-/-=8		Šidák multiple comparisons test
	Interaction (F (1, 30) = 6.623)		0.0153	Saline: WT vs. Saline: KO	0.9999
	Treatment (F (1, 30) = 9.475)		0.0044	Saline:WT vs. Ghrelin: WT	0.0016
	Genotype (F (1, 30) = 6.338)		0.0174	Saline:KO vs. Ghrelin:KO	0.9996
				Ghrelin:WT vs. Ghrelin:KO	0.0026
1C Progressive ratio	Two-way ANOVA	WT=8-9, AgRP-GHSR-/-=9		Šidák multiple comparisons test
	Interaction (F (1, 29) = 5.925)		0.0213	Saline: WT vs. Saline: KO	0.99
	Treatment (F (1, 29) = 2.944)		0.0969	Saline:WT vs. Ghrelin: WT	0.0344
	Genotype (F (1, 29) = 11.10)		0.0024	Saline:KO vs. Ghrelin:KO	0.997
				Ghrelin:WT vs. Ghrelin:KO	0.0017
1I IP ghrelin averages	Two-way ANOVA	WT=8, AgRP-GHSR-/-=8		Sidak's multiple comparison test
	Interaction (F (4, 70) = 2.471)		0.0524	Baseline	>0.9999
	Treatment (F (4, 70) = 3.342)		0.0146	0-5	0.0004
	Genotype (F (1, 70) = 39.56)		<0.0001	5-10	0.0021
				10-15	0.0147
				15-20	0.0238
1K IP ghrelin chow averages	Two-way ANOVA	WT=8, AgRP-GHSR-/-=8		Sidak's multiple comparison test
	Interaction (F (2, 42) = 2.913)		0.0654	Baseline	>0.9999
	Treatment (F (2, 42) = 13.69)		<0.0001	0-5	0.0045
	Genotype (F (1, 42) = 7.969)		0.0072	5-10	0.3611
1L Weight consumed IP ghrelin	Unpaired two-tailed t test (t=2.373, df=19)	WT=8, AgRP-GHSR-/-=6	0.0009
1N IP saline averages	Two-way ANOVA	WT=4, AgRP-GHSR-/-=4		Sidak's multiple comparison test
	Interaction (F (4, 30) = 0.9261)		0.4619	Baseline	0.9999
	Treatment (F (4, 30) = 2.765)		0.0455	0-5	0.9986
	Genotype (F (1, 30) = 5.880)		0.0216	5-10	0.9791
				10-15	0.2108
				15-20	0.1761
1P IP saline chow averages	Two-way ANOVA	WT=4, AgRP-GHSR-/-=4		Sidak's multiple comparison test
	Interaction (F (2, 18) = 0.1961)		0.8236	Baseline	0.9986
	Treatment (F (2, 18) = 8.64)		0.0023	0-5	0.9773
	Genotype (F (1, 18) = 0.3081)		0.5857	5-10	0.8514
2C Wooden dowel fed averages	Two-way ANOVA	WT=8, AgRP-GHSR-/-=4		Sidak's multiple comparison test
	Interaction (F (3, 40) = 0.5346)		0.6612	Baseline	0.9989
	Time (F (3, 40) = 0.5776)		0.6331	Anticipatory	0.803
	Genotype (F (1, 40) = 5.573)		0.0232	0-60 secs	0.3278
				0-120 secs	0.2827
2E Peanut butter fed averages	Two-way ANOVA	WT=7, AgRP-GHSR-/-=8		Sidak's multiple comparison test
	Interaction (F (3, 52) = 1.028)		0.3877	Baseline	0.9994
	Time (F (3, 52) = 24.29)		<0.0001	Anticipatory	0.9857
	Genotype (F (1, 52) = 6.701)		0.0229	0-60 secs	0.09
				0-120 secs	0.1252
2H Wooden dowel fasted averages	Two-way ANOVA	WT=8, AgRP-GHSR-/-=4		Sidak's multiple comparison test
	Interaction (F (3, 40) = 2.505)		0.0857	Baseline	0.9992
	Time (F (3, 40) = 6.498)		0.0038	Anticipatory	0.8437
	Genotype (F (1, 40) = 14.57)		0.0007	0-60 secs	0.01
				0-120 secs	0.0084
2J Peanut butter fasted averages	Two-way ANOVA	WT=8, AgRP-GHSR-/-=8		Sidak's multiple comparison test
	Interaction (F (3, 56) = 4.882)		0.0044	Baseline	0.9997
	Time (F (3, 56) = 24.66)		<0.0001	Anticipatory	0.9997
	Genotype (F (1, 56) = 17.29)		0.0001	0-60 secs	0.0007
				0-120 secs	0.0008
				1-2	0.001
3C DA response - IP saline dowel averages	Two-way ANOVA	WT=7, AgRP-GHSR-/-=6		Sidak's multiple comparison test
	Interaction (F (5, 66) = 0.2260)		0.95	Baseline	>0.9999
	Time (F (5, 66) = 0.9563)		0.451	Anticipation	0.9878
	Genotype (F (1, 66) = 2.169)		0.1455	0-15	>0.9999
				15-30	0.7716
				30-45	0.9531
				45-60	0.9767
3E DA response - IP ghrelin dowel averages	Two-way ANOVA	WT=6, AgRP-GHSR-/-=6		Sidak's multiple comparison test
	Interaction (F (5, 60) = 1.406)		0.235	Baseline	>0.9999
	Time (F (5, 60) = 2.437)		0.0447	Anticipation	>0.9999
	Genotype (F (1, 60) = 6.445)		0.0137	0-15	0.2375
				15-30	0.0464
				30-45	0.7796
				45-60	>0.9999
3G DA response - IP saline PB averages	Two-way ANOVA	WT=7, AgRP-GHSR-/-=6		Sidak's multiple comparison test
	Interaction (F (5, 66) = 0.9728)		0.441	Baseline	>0.9999
	Time (F (5, 66) = 2.566)		0.035	Anticipation	>0.9999
	Genotype (F (1, 66) = 8.075)		0.006	0-15	0.2248
				15-30	0.8733
				30-45	0.4628
				45-60	0.1889
3I DA response - IP ghrelin PB averages	Two-way ANOVA	WT=6, AgRP-GHSR-/-=6		Sidak's multiple comparison test
	Interaction (F (5, 60) = 1.566)		0.1834	Baseline	>0.9999
	Time (F (5, 60) = 4.527)		0.0014	Anticipation	>0.9999
	Genotype (F (1, 60) = 6.174)		0.0158	0-15	0.0292
				15-30	0.169
				30-45	0.9998
				45-60	0.9845
4C VTA DA response to ip ghrelin	Two-way ANOVA	WT=6, AgRP-GHSR-/-=6		Sidak's multiple comparison test
	Interaction (F (3, 24) = 1.566)		0.5918	Baseline	0.888
	Time (F (3, 24) = 4.527)		0.3136	0-15	0.9968
	Genotype (F (1, 24) = 6.174)		0.4996	5-10	0.9932
				10-15	0.6495
4E VTA DA PB max Z-score	Unpaired t test (t=7.475, df=12)	WT=8, AgRP-GHSR-/-=6	<0.0001
4G VTA DA chow averages	Two-way ANOVA	WT=4, AgRP-GHSR-/-=4		Šídák's multiple comparisons test
	Interaction (F (1, 12) = 6.755)		0.0233	baseline	0.9933
	Row factor (F (1, 12) = 1.266)		0.2824	chow	0.0052
	Column factor (F (1, 12) = 7.548)		0.0177
5C DA response - dowel fed averages	Two-way ANOVA	WT=12, AgRP-GHSR-/-=11		Šídák's multiple comparisons test
	Interaction (F (5,130) = 0.4097)		0.8414	Baseline	0.9556
	Time (F (5,130) = 6.657)		<0.0001	Anticipatory	0.9986
	Genotype (F (1, 130) = 1.413)		0.2367	0-15	>0.9999
				15-30	0.9957
				30-45	0.7434
				45-60	0.9603
5E DA response - PB fed averages	Two-way ANOVA	WT=12, AgRP-GHSR-/-=13		Šídák's multiple comparisons test
	Interaction (F (5,138) = 0.3760)		0.8645	Baseline	>0.9999
	Time (F (5,138) = 5.953)		<0.0001	Anticipatory	0.9985
	Genotype (F (1, 138) = 0.3380)		0.562	0-15	0.9265
				15-30	0.9896
				30-45	>0.9999
				45-60	0.9529
5G DA response - dowel fasted averages	Two-way ANOVA	WT=7, AgRP-GHSR-/-=9		Šídák's multiple comparisons test
	Interaction (F (5,84) = 0.2557)		0.9358	Baseline	0.9966
	Time (F (5,84) = 3.295)		0.0091	Anticipatory	0.9996
	Genotype (F (1, 84) = 0.2746)		0.6016	0-15	>0.9999
				15-30	>0.9999
				30-45	0.8801
				45-60	>0.9999
5I DA response - PB fasted averages	Two-way ANOVA	WT=12, AgRP-GHSR-/-=12		Šídák's multiple comparisons test
	Interaction (F (5,132) = 0.2346)		0.9467	Baseline	>0.9999
	Time (F (5,132) = 5.916)		<0.0001	Anticipatory	>0.9999
	Genotype (F (1, 132) = 1.224)		0.2706	0-15	0.783
				15-30	0.9998
				30-45	0.9937
				45-60	0.9881
S1B AgRP activation with CNO averages	Two-way ANOVA	WT=9, AgRP-GHSR-/-=8		Šídák's multiple comparisons test
	F (3, 60) = 0.6348		0.5955	Baseline	>0.9999
	F (3, 60) = 44.17		<0.0001	0-5	>0.9999
	F (1, 60) = 1.934		0.1695	5-10	0.7692
				10-15	0.3478
S2A EPM FED Distance	t=1.270, df=19	WT=10, AgRP-GHSR-/-=11	0.2193
S2B EPM FED Open Arm Entries	t=0.8215, df=19	WT=10, AgRP-GHSR-/-=11	0.4215
S2C EPM FED Open Arm Duration	t=0.6202, df=19	WT=10, AgRP-GHSR-/-=11	0.5425
S2D LD Box FED Distance	t=1.078, df=19	WT=10, AgRP-GHSR-/-=11	0.2963
S2E LD Box FED Light Zone Entries	t=0.2699, df=19	WT=10, AgRP-GHSR-/-=11	0.7901
S2F LD Box FED Light Zone Duration	t=0.4886, df=19	WT=10, AgRP-GHSR-/-=11	0.6307
S2G OF FED Distance	t=1.880, df=19	WT=10, AgRP-GHSR-/-=11	0.0756
S2H OF FED Inner Zone	t=0.6889, df=19	WT=10, AgRP-GHSR-/-=11	0.4992
S2I OF FED Inner Zone Duration	t=0.9975, df=19	WT=10, AgRP-GHSR-/-=11	0.3311
S3A EPM FASTED Distance	t=1.025, df=16	WT=10, AgRP-GHSR-/-=8	0.3205
S3B EPM FASTED Open Arm Entries	t=0.9631, df=19	WT=10, AgRP-GHSR-/-=11	0.3476
S3C EPM FASTED Open Arm Duration	t=1.150, df=19	WT=10, AgRP-GHSR-/-=11	0.2643
S3D LD Box FASTED Distance	t=1.840, df=19	WT=10, AgRP-GHSR-/-=11	0.0814
S3E LD Box FASTED Light Zone Entries	t=0.3475, df=19	WT=10, AgRP-GHSR-/-=11	0.732
S3F LD Box FASTED Light Zone Duration	t=1.712, df=19	WT=10, AgRP-GHSR-/-=11	0.1031
S3G OF FASTED Distance	t=0.7326, df=19	WT=10, AgRP-GHSR-/-=11	0.4727
S3H OF FASTED Inner Zone	t=0.6149, df=19	WT=10, AgRP-GHSR-/-=11	0.5459
S3I OF FASTED Inner Zone Duration	t=0.5169, df=19	WT=10, AgRP-GHSR-/-=11	0.6112
S4B Dopamine release to IP saline	Two-way ANOVA	WT=9, AgRP-GHSR-/-=8		Šídák's multiple comparisons test
	Interaction F (4, 55) = 0.3777		0.8236	Baseline	>0.9999
	Time F (4, 55) = 4.957		0.0017	Anticipation	0.9203
	Genotype F (1, 55) = 0.02228		0.8819	0-5	0.9927
				5-10	0.9958
				10-15	0.9802
S4D Dopamine release to IP ghrelin	Two-way ANOVA	WT=9, AgRP-GHSR-/-=8		Šídák's multiple comparisons test
	Interaction F (4, 50) = 0.6171		0.6523	Baseline	>0.9999
	Time F (4, 50) = 12.90		<0.0001	Anticipation	0.923
	Genotype F (1, 50) = 0.1061		0.746	0-5	0.6375
				5-10	>0.9999
				10-15	>0.9999
